# Condensin I folds the *C. elegans* genome

**DOI:** 10.1101/2022.06.14.495661

**Authors:** Moushumi Das, Jennifer I. Semple, Anja Haemmerli, Valeriia Volodkina, Janik Scotton, Todor Gitchev, Ahrmad Annan, Julie Campos, Cyril Statzer, Alexander Dakhovnik, Collin Y. Ewald, Julien Mozziconacci, Peter Meister

## Abstract

The Structural Maintenance of Chromosomes (SMC) complexes, cohesin and condensins, are named for their roles in separating and compacting chromosomes during meiosis and mitosis. Recent data from mammalian cells have revealed additional functions for cohesin, including folding the interphase genome into loops and domains. However, it remains unclear what determines genome folding in holocentric species. To address this question, we systematically and acutely inactivated each SMC complex. Surprisingly, we found that, in contrast to mammals, condensin I is the major long-range genome loop extruder, while cohesin only creates small loops. Specifically, loss of condensin I led to genome-wide decompaction, chromosome mixing, and the disappearance of topologically associating domain (TAD) structures, while reinforcing fine-scale epigenomic compartments. Strikingly, inactivating condensin I and its X-specific variant condensin I^DC^ from the X chromosomes revealed the existence of a third compartment that groups together a subset of previously characterized loading sites for condensin I^DC^ and binding sites for the X-targeting complex SDC. Although the inactivation of cohesin, condensin II, and condensin I/I^DC^ led to minor transcriptional changes for all autosomes, removing condensin I/I^DC^ from the X chromosome resulted in the up-regulation of X-linked genes. In conclusion, our findings describe a novel function for *C. elegans* condensin I/I^DC^ in organizing holocentric interphase chromosomes, which substitutes for the role played by cohesin in mammals.
