## Supplementary file 2 for "Condensin I folds the *C. elegans* genome"

### Sheet: README
GO term, tissue and phenotype enrichment analysis using a python version of the Wormbase Enrichment Analysis tool
https://github.com/dangeles/TissueEnrichmentAnalysis.git
https://wormbase.org/tools/enrichment/tea/tea.cgi
Analysis was run separately for up and down regulated genes in each treatment condition
Output for each gene set was collected in Excel and three aditional columns were added:
SMC: which kleisin was cleaved
Category: Gene ontology (go), worm tissue (tissue) or worm phenotype (phe) enirchment
UpOrDownRegulated: if go term was found with gene set that increased (up) or decreased (down) expression compared to TEV control

### Sheet: dpy-26cs (CondensinI IDC)
Term	Expected	Observed	Enrichment.Fold.Change	P.value	Q.value	SMC	category	UpOrDownRegulated
neuropeptide signaling pathway GO:0007218	7.79367	37	4.74744	1.38124e-16	1.65749e-14	dpy-26cs	go	up
dendritic tree GO:0097447	7.85227	23	2.92909	9.33548e-07	5.60129e-05	dpy-26cs	go	up
cell projection GO:0042995	36.9174	66	1.78777	2.20661e-06	8.82644e-05	dpy-26cs	go	up
response to endogenous stimulus GO:0009719	10.4892	26	2.47873	6.26823e-06	0.000188047	dpy-26cs	go	up
cell body GO:0044297	13.2434	30	2.26528	9.94957e-06	0.000218175	dpy-26cs	go	up
positive regulation of kinase activity GO:0033674	6.0943	18	2.95358	9.09064e-06	0.000218175	dpy-26cs	go	up
small GTPase binding GO:0031267	5.8599	15	2.55977	0.00022932	0.00357661	dpy-26cs	go	up
synaptic signaling GO:0099536	15.5287	30	1.9319	0.000208635	0.00357661	dpy-26cs	go	up
molecular transducer activity GO:0060089	53.3251	79	1.48148	0.000226819	0.00357661	dpy-26cs	go	up
regulation of neuron differentiation GO:0045664	7.26628	17	2.33957	0.000335746	0.00402895	dpy-26cs	go	up
neurogenesis GO:0022008	18.1657	32	1.76156	0.000733644	0.00800339	dpy-26cs	go	up
cell part morphogenesis GO:0032990	11.3096	22	1.94525	0.000997496	0.00997496	dpy-26cs	go	up
small GTPase mediated signal transduction GO:0007264	7.73507	16	2.0685	0.00188182	0.0173707	dpy-26cs	go	up
defense response GO:0006952	21.916	35	1.597	0.00257523	0.0220734	dpy-26cs	go	up
response to biotic stimulus GO:0009607	21.9746	34	1.54724	0.00476191	0.0380953	dpy-26cs	go	up
peptidyl-tyrosine modification GO:0018212	5.8599	12	2.04781	0.00563803	0.0422852	dpy-26cs	go	up
ligand-gated channel activity GO:0022834	8.02807	15	1.86844	0.00661272	0.046678	dpy-26cs	go	up
transmembrane transport GO:0055085	6.73298	17	2.52488	0.00018564	0.0222768	dpy-26cs	go	down
lytic vacuole GO:0000323	0.871002	5	5.74052	0.000257878	0.0222768	dpy-26cs	go	down
establishment of localization GO:0051234	13.1203	25	1.90544	0.000853779	0.0341512	dpy-26cs	go	down
organic acid metabolic process GO:0006082	3.11763	9	2.88681	0.00132028	0.0396085	dpy-26cs	go	down
immune system process GO:0002376	1.75583	6	3.41719	0.00207924	0.0499017	dpy-26cs	go	down
lipid catabolic process GO:0016042	0.919391	4	4.35071	0.00240279	0.0499017	dpy-26cs	go	down
ventral nerve cord WBbt:0005829	112.54	181	1.60832	1.31672e-10	3.80533e-08	dpy-26cs	tissue	up
BAG WBbt:0006825	38.693	74	1.91249	3.15222e-08	4.55495e-06	dpy-26cs	tissue	up
retrovesicular ganglion WBbt:0005656	107.585	162	1.50578	9.69173e-08	9.33637e-06	dpy-26cs	tissue	up
pharyngeal interneuron WBbt:0003668	83.5989	130	1.55505	2.71836e-07	1.96402e-05	dpy-26cs	tissue	up
head mesodermal cell WBbt:0004697	249.931	324	1.29636	8.36053e-07	4.83239e-05	dpy-26cs	tissue	up
HSN WBbt:0006830	10.3024	22	2.13542	0.000224589	0.0108177	dpy-26cs	tissue	up
coelomic system WBbt:0005749	71.6449	101	1.40973	0.000228112	0.0108177	dpy-26cs	tissue	up
CEP WBbt:0005244	3.30306	10	3.0275	0.000305242	0.0110269	dpy-26cs	tissue	up
anterior ganglion WBbt:0005375	58.1968	84	1.44338	0.000322504	0.0110269	dpy-26cs	tissue	up
PQR WBbt:0004096	5.66239	14	2.47246	0.000416962	0.0120502	dpy-26cs	tissue	up
AQR WBbt:0003927	2.98848	9	3.01156	0.000545889	0.014342	dpy-26cs	tissue	up
ASE WBbt:0005663	146.829	184	1.25316	0.000786582	0.0189435	dpy-26cs	tissue	up
AVE WBbt:0006819	54.3432	77	1.41692	0.000906175	0.020145	dpy-26cs	tissue	up
lateral ganglion WBbt:0005105	188.825	230	1.21806	0.000955348	0.020145	dpy-26cs	tissue	up
RIC WBbt:0006834	2.75255	8	2.9064	0.00122793	0.0236582	dpy-26cs	tissue	up
FLP WBbt:0006828	25.0875	40	1.59442	0.00136909	0.0247292	dpy-26cs	tissue	up
excretory cell WBbt:0005812	68.3419	92	1.34617	0.00170162	0.0289275	dpy-26cs	tissue	up
AUA WBbt:0006817	2.90984	8	2.74929	0.00187498	0.0301039	dpy-26cs	tissue	up
posterior lateral ganglion WBbt:0005465	14.8638	26	1.74922	0.00190101	0.0301039	dpy-26cs	tissue	up
CAN WBbt:0006827	6.68476	14	2.09432	0.00246548	0.0356262	dpy-26cs	tissue	up
cephalic sensillum WBbt:0006920	39.0076	56	1.43562	0.00274395	0.037762	dpy-26cs	tissue	up
intestine WBbt:0005772	45.0497	89	1.9756	5.4672e-10	1.58002e-07	dpy-26cs	tissue	down
sinusoidal movement variant WBPhenotype:0004018	14.9459	57	3.81376	1.20827e-18	2.77903e-16	dpy-26cs	phe	up
turning variant WBPhenotype:0002311	11.6108	42	3.61731	1.69945e-13	1.95437e-11	dpy-26cs	phe	up
reversal variant WBPhenotype:0002320	13.2166	45	3.40481	2.4835e-13	1.95437e-11	dpy-26cs	phe	up
body posture amplitude decreased WBPhenotype:0002292	5.51721	22	3.98752	6.70378e-09	3.85467e-07	dpy-26cs	phe	up
frequency body bend reduced WBPhenotype:0001482	2.09983	13	6.19097	1.20293e-08	5.53346e-07	dpy-26cs	phe	up
behavior phenotype WBPhenotype:0000517	130.066	194	1.49155	1.72111e-08	6.59761e-07	dpy-26cs	phe	up
forward point velocity increased WBPhenotype:0002322	5.02313	20	3.98158	2.8384e-08	9.32616e-07	dpy-26cs	phe	up
backing decreased WBPhenotype:0002344	5.43486	20	3.67994	1.158e-07	2.98254e-06	dpy-26cs	phe	up
body posture wavelength decreased WBPhenotype:0002295	6.42302	22	3.42518	1.24574e-07	2.98254e-06	dpy-26cs	phe	up
forward locomotion decreased WBPhenotype:0002347	4.48788	18	4.0108	1.0374e-07	2.98254e-06	dpy-26cs	phe	up
path curvature decreased WBPhenotype:0002337	4.19967	17	4.04794	1.83664e-07	3.84024e-06	dpy-26cs	phe	up
foraging reduced WBPhenotype:0000238	3.3762	15	4.44286	2.07854e-07	3.84024e-06	dpy-26cs	phe	up
head bend angle increased WBPhenotype:0002286	3.78794	16	4.22394	2.00411e-07	3.84024e-06	dpy-26cs	phe	up
pausing decreased WBPhenotype:0002309	4.65257	18	3.86883	1.87185e-07	3.84024e-06	dpy-26cs	phe	up
fat WBPhenotype:0000542	5.31134	19	3.57725	3.52926e-07	5.41154e-06	dpy-26cs	phe	up
nose movement increased WBPhenotype:0002303	3.08799	14	4.53369	3.53395e-07	5.41154e-06	dpy-26cs	phe	up
path curvature increased WBPhenotype:0002336	3.9938	16	4.00621	4.41941e-07	5.9792e-06	dpy-26cs	phe	up
foraging hyperactive WBPhenotype:0000237	6.09364	20	3.28211	8.24479e-07	1.0535e-05	dpy-26cs	phe	up
pharyngeal pumping reduced WBPhenotype:0000019	3.3762	14	4.14667	1.17765e-06	1.42557e-05	dpy-26cs	phe	up
backward point velocity decreased WBPhenotype:0002324	3.49972	14	4.00032	1.89175e-06	2.17551e-05	dpy-26cs	phe	up
backward point velocity increased WBPhenotype:0002325	5.51721	18	3.26252	2.72764e-06	2.98742e-05	dpy-26cs	phe	up
chemosensory behavior variant WBPhenotype:0001049	9.09928	24	2.63757	5.5392e-06	5.79098e-05	dpy-26cs	phe	up
movement variant WBPhenotype:0001206	82.0582	122	1.48675	7.37473e-06	7.37473e-05	dpy-26cs	phe	up
coiling frequency increased WBPhenotype:0002300	4.89961	16	3.26556	8.08894e-06	7.7519e-05	dpy-26cs	phe	up
tail bend angle increased WBPhenotype:0002289	3.45855	13	3.7588	8.25298e-06	7.7519e-05	dpy-26cs	phe	up
eating variant WBPhenotype:0002056	6.67006	19	2.84855	1.27978e-05	0.000110856	dpy-26cs	phe	up
body posture wavelength increased WBPhenotype:0002296	3.58207	13	3.62919	1.25315e-05	0.000110856	dpy-26cs	phe	up
fat content increased WBPhenotype:0001184	10.6639	25	2.34437	3.04031e-05	0.00024974	dpy-26cs	phe	up
forward locomotion increased WBPhenotype:0002346	5.18782	15	2.89139	6.44901e-05	0.000511473	dpy-26cs	phe	up
muscle cell morphology variant WBPhenotype:0000904	11.9814	26	2.17003	8.43683e-05	0.000646823	dpy-26cs	phe	up
pausing increased WBPhenotype:0002310	2.79978	10	3.57171	9.95997e-05	0.000738966	dpy-26cs	phe	up
egg retention WBPhenotype:0000545	5.02313	14	2.78711	0.000155445	0.00111522	dpy-26cs	phe	up
muscle system morphology variant WBPhenotype:0000603	11.7755	25	2.12305	0.000156718	0.00111522	dpy-26cs	phe	up
nematode phenotype WBPhenotype:0000886	411.732	480	1.16581	0.000155161	0.00111522	dpy-26cs	phe	up
thin WBPhenotype:0000164	15.3988	30	1.94821	0.000209924	0.0013795	dpy-26cs	phe	up
forward point velocity decreased WBPhenotype:0002321	3.58207	11	3.07085	0.000234798	0.0015001	dpy-26cs	phe	up
P lineages variant WBPhenotype:0000099	2.14101	8	3.73656	0.00024878	0.00154647	dpy-26cs	phe	up
neuronal outgrowth variant WBPhenotype:0000572	10.8697	23	2.11597	0.000274303	0.00166026	dpy-26cs	phe	up
dauer constitutive WBPhenotype:0000012	5.31134	14	2.63587	0.000288657	0.00170234	dpy-26cs	phe	up
acetylcholinesterase inhibitor response variant WBPhenotype:0001290	12.9696	26	2.00469	0.000306874	0.00176452	dpy-26cs	phe	up
coiling frequency decreased WBPhenotype:0002299	3.25268	10	3.07438	0.000388231	0.00217788	dpy-26cs	phe	up
body morphology variant WBPhenotype:0000072	57.519	83	1.443	0.000427773	0.00234256	dpy-26cs	phe	up
body region phenotype WBPhenotype:0002557	64.2302	90	1.40121	0.000663493	0.00354892	dpy-26cs	phe	up
organism oxidative stress response hypersensitive WBPhenotype:0001621	2.67626	8	2.98925	0.00133891	0.00699884	dpy-26cs	phe	up
body posture amplitude increased WBPhenotype:0002293	3.29386	9	2.73236	0.00164206	0.00839275	dpy-26cs	phe	up
amplitude of sinusoidal movement increased WBPhenotype:0002328	2.26453	7	3.09115	0.00177346	0.0088673	dpy-26cs	phe	up
tail bend angle decreased WBPhenotype:0002290	2.26453	7	3.09115	0.00177346	0.0088673	dpy-26cs	phe	up
axon guidance variant WBPhenotype:0000384	7.24649	15	2.06997	0.00265814	0.0127369	dpy-26cs	phe	up
mitochondria morphology variant WBPhenotype:0001401	10.0051	19	1.89903	0.00277316	0.0130169	dpy-26cs	phe	up
copulation variant WBPhenotype:0000647	8.76989	17	1.93845	0.00331845	0.0152649	dpy-26cs	phe	up
sexually dimorphic behavior variant WBPhenotype:0000821	8.81107	17	1.92939	0.0034869	0.0157252	dpy-26cs	phe	up
bag of worms WBPhenotype:0000007	2.63509	7	2.65646	0.00465638	0.0205955	dpy-26cs	phe	up
Q neuroblast lineage migration variant WBPhenotype:0000469	2.63509	7	2.65646	0.00465638	0.0205955	dpy-26cs	phe	up
cleavage furrow initiation defective early emb WBPhenotype:0001885	2.14101	6	2.80242	0.00525801	0.0223952	dpy-26cs	phe	up
quiescence variant WBPhenotype:0001524	2.18218	6	2.74954	0.0058469	0.0244507	dpy-26cs	phe	up
protein degradation variant WBPhenotype:0001645	7.57587	14	1.84797	0.00951186	0.0390666	dpy-26cs	phe	up
shortened life span WBPhenotype:0001171	23.1393	34	1.46936	0.0109475	0.0441741	dpy-26cs	phe	up
gene expression level reduced WBPhenotype:0000134	3.70559	8	2.1589	0.0118907	0.0471528	dpy-26cs	phe	up

### Sheet: kle-2cs (CondensinII)
Term	Expected	Observed	Enrichment.Fold.Change	P.value	Q.value	SMC	category	UpOrDownRegulated
extracellular space GO:0005615	1.86876	8	4.28092	0.000126162	0.012362	kle-2cs	go	up
defense response GO:0006952	2.24732	9	4.00477	0.000103017	0.012362	kle-2cs	go	up
response to biotic stimulus GO:0009607	2.25333	8	3.55031	0.000497097	0.0198839	kle-2cs	go	up
neuron projection guidance GO:0097485	0.79918	4	5.00513	0.00130647	0.039194	kle-2cs	go	up
response to topologically incorrect protein GO:0035966	1.20177	5	4.16052	0.00140238	0.039194	kle-2cs	go	up
excretory cell WBbt:0005812	7.42546	23	3.09745	8.10102e-07	0.000234119	kle-2cs	tissue	up
excretory system WBbt:0005736	8.20304	23	2.80384	4.40971e-06	0.000637203	kle-2cs	tissue	up
excretory secretory system WBbt:0006850	8.21159	23	2.80092	4.48673e-06	0.000637203	kle-2cs	tissue	up
Z1.p WBbt:0007023	5.28925	17	3.21406	9.34054e-06	0.000660421	kle-2cs	tissue	up
male distal tip cell WBbt:0006864	5.30634	17	3.20371	9.75186e-06	0.000660421	kle-2cs	tissue	up
Z4.a WBbt:0007025	5.28071	17	3.21927	9.14077e-06	0.000660421	kle-2cs	tissue	up
coelomic system WBbt:0005749	7.78434	20	2.56926	5.44696e-05	0.00224882	kle-2cs	tissue	up
striated muscle WBbt:0005779	12.4156	25	2.01359	0.000435167	0.0157204	kle-2cs	tissue	up
cephalic sheath cell WBbt:0008406	6.30609	15	2.37865	0.000769311	0.0247034	kle-2cs	tissue	up
ALA WBbt:0003955	0.0862989	2	23.1753	9.12194e-05	0.0263624	kle-2cs	tissue	down
larval physiology phenotype WBPhenotype:0001293	3.8523	12	3.11502	0.000165119	0.0227396	kle-2cs	phe	up
dauer metabolism phenotype WBPhenotype:0001547	2.68209	10	3.72844	9.88678e-05	0.0227396	kle-2cs	phe	up
coiling frequency decreased WBPhenotype:0002299	0.337396	3	8.89162	0.000382038	0.0227396	kle-2cs	phe	up
fat content increased WBPhenotype:0001184	1.10615	6	5.42423	0.000139526	0.0227396	kle-2cs	phe	up
body posture wavelength decreased WBPhenotype:0002295	0.666251	4	6.00374	0.000589036	0.0232113	kle-2cs	phe	up
forward point velocity decreased WBPhenotype:0002321	0.371563	3	8.074	0.000551009	0.0232113	kle-2cs	phe	up
backward point velocity decreased WBPhenotype:0002324	0.363021	3	8.26397	0.000504593	0.0232113	kle-2cs	phe	up
cadmium hypersensitive WBPhenotype:0001655	0.40573	3	7.39408	0.000767258	0.0232113	kle-2cs	phe	up
paraquat resistant WBPhenotype:0000461	0.45698	3	6.56484	0.00119487	0.0277986	kle-2cs	phe	up
nematode phenotype WBPhenotype:0000886	42.7084	62	1.4517	0.00108777	0.0277986	kle-2cs	phe	up

### Sheet: scc-1cs (Cohesin)
Term	Expected	Observed	Enrichment.Fold.Change	P.value	Q.value	SMC	category	UpOrDownRegulated
extracellular space GO:0005615	6.75668	22	3.25604	4.47166e-07	5.36599e-05	scc-1cs	go	up
defense response GO:0006952	8.1254	22	2.70756	9.89956e-06	0.000593974	scc-1cs	go	up
immune system process GO:0002376	5.51832	17	3.08065	1.37616e-05	0.000593974	scc-1cs	go	up
response to biotic stimulus GO:0009607	8.14713	21	2.5776	3.13068e-05	0.000939203	scc-1cs	go	up
IRE1-mediated unfolded protein response GO:0036498	2.60708	8	3.06857	0.00127615	0.0306276	scc-1cs	go	up
response to topologically incorrect protein GO:0035966	4.34513	11	2.53157	0.00154416	0.0308831	scc-1cs	go	up
rRNA metabolic process GO:0016072	3.00477	13	4.32645	2.14895e-06	0.000257874	scc-1cs	go	down
transmembrane transport GO:0055085	21.5195	38	1.76584	0.000335552	0.0201331	scc-1cs	go	down
ligand-gated channel activity GO:0022834	3.02686	9	2.97337	0.000980339	0.0392136	scc-1cs	go	down
passive transmembrane transporter activity GO:0022803	8.77128	18	2.05215	0.00154851	0.0464554	scc-1cs	go	down
coelomic system WBbt:0005749	21.2893	47	2.20768	2.67374e-07	7.72711e-05	scc-1cs	tissue	up
Z1.p WBbt:0007023	14.4655	35	2.41955	8.51927e-07	0.000118581	scc-1cs	tissue	up
Z4.a WBbt:0007025	14.4421	35	2.42347	8.20629e-07	0.000118581	scc-1cs	tissue	up
male distal tip cell WBbt:0006864	14.5122	35	2.41176	9.17878e-07	0.000118581	scc-1cs	tissue	up
striated muscle WBbt:0005779	33.9553	55	1.61977	0.000250334	0.0144693	scc-1cs	tissue	up
reproductive tract WBbt:0005744	43.7236	67	1.53235	0.000307478	0.0148102	scc-1cs	tissue	up
excretory cell WBbt:0005812	20.3078	36	1.77272	0.000448715	0.0185255	scc-1cs	tissue	up
AQR WBbt:0003927	0.774456	5	6.45614	0.000112431	0.0324925	scc-1cs	tissue	down
nematode phenotype WBPhenotype:0000886	130.78	182	1.39165	1.95058e-06	0.000448633	scc-1cs	phe	up
fat content increased WBPhenotype:0001184	3.3872	14	4.1332	2.13044e-06	0.000448633	scc-1cs	phe	up
larval physiology phenotype WBPhenotype:0001293	11.7964	28	2.37361	1.24448e-05	0.000954104	scc-1cs	phe	up
dauer metabolism phenotype WBPhenotype:0001547	8.21299	21	2.55693	3.8706e-05	0.00213878	scc-1cs	phe	up
cadmium hypersensitive WBPhenotype:0001655	1.24241	7	5.63421	3.71961e-05	0.00213878	scc-1cs	phe	up

### Sheet: coh-1cs (Cohesin)
Term	Expected	Observed	Enrichment.Fold.Change	P.value	Q.value	SMC	category	UpOrDownRegulated
response to biotic stimulus GO:0009607	1.63194	10	6.12769	9.50174e-07	0.000111099	coh-1cs	go	up
defense response GO:0006952	1.62758	10	6.14408	9.25821e-07	0.000111099	coh-1cs	go	up
immune system process GO:0002376	1.10536	7	6.33275	1.76803e-05	0.000707213	coh-1cs	go	up
dendritic tree GO:0097447	0.583145	4	6.85936	0.000317485	0.00952456	coh-1cs	go	up
process utilizing autophagic mechanism GO:0061919	0.448238	3	6.69287	0.00110543	0.0265302	coh-1cs	go	up
dauer constitutive WBPhenotype:0000012	0.268024	3	11.193	0.000162024	0.0113846	coh-1cs	phe	up
antihelmintic response variant WBPhenotype:0001852	0.105963	2	18.8745	0.00017068	0.0113846	coh-1cs	phe	up
cadmium hypersensitive WBPhenotype:0001655	0.197382	3	15.1989	4.94985e-05	0.0113846	coh-1cs	phe	up
larval physiology phenotype WBPhenotype:0001293	1.87409	8	4.26874	0.000126797	0.0113846	coh-1cs	phe	up
nematode phenotype WBPhenotype:0000886	20.7771	38	1.82894	7.68021e-05	0.0113846	coh-1cs	phe	up
coiling frequency decreased WBPhenotype:0002299	0.0975714	2	20.4978	0.000135274	0.0166146	coh-1cs	phe	down
bag of worms WBPhenotype:0000007	0.0790452	2	25.302	7.22376e-05	0.0166146	coh-1cs	phe	down
dauer constitutive WBPhenotype:0000012	0.159325	2	12.5529	0.000571674	0.0372562	coh-1cs	phe	down
mRNA levels reduced WBPhenotype:0000137	0.165501	2	12.0845	0.000638458	0.0372562	coh-1cs	phe	down
fat WBPhenotype:0000542	0.159325	2	12.5529	0.000571674	0.0372562	coh-1cs	phe	down
egg retention WBPhenotype:0000545	0.15068	2	13.2732	0.000485951	0.0372562	coh-1cs	phe	down

### Sheet: scc-1cs coh-1cs (Cohesin)
Term	Expected	Observed	Enrichment.Fold.Change	P.value	Q.value	SMC	category	UpOrDownRegulated
cell projection GO:0042995	27.5747	73	2.64736	2.10002e-14	2.52003e-12	scc-1cs_coh-1cs	go	up
neuropeptide signaling pathway GO:0007218	5.82132	24	4.12277	7.06885e-10	4.24131e-08	scc-1cs_coh-1cs	go	up
cell projection organization GO:0030030	14.3126	38	2.65501	1.81496e-08	7.25985e-07	scc-1cs_coh-1cs	go	up
dendritic tree GO:0097447	5.86509	18	3.069	6.46668e-06	0.000194	scc-1cs_coh-1cs	go	up
response to endogenous stimulus GO:0009719	7.83471	20	2.55274	4.15745e-05	0.000997789	scc-1cs_coh-1cs	go	up
iron ion binding GO:0005506	5.25232	15	2.85588	7.22062e-05	0.00144412	scc-1cs_coh-1cs	go	up
defense response GO:0006952	16.3697	30	1.83265	0.000576806	0.00988809	scc-1cs_coh-1cs	go	up
tetrapyrrole binding GO:0046906	6.91556	16	2.31362	0.000595893	0.00988809	scc-1cs_coh-1cs	go	up
nucleoside binding GO:0001882	9.7168	20	2.05829	0.000820079	0.00988809	scc-1cs_coh-1cs	go	up
response to biotic stimulus GO:0009607	16.4135	30	1.82776	0.000602943	0.00988809	scc-1cs_coh-1cs	go	up
cell body GO:0044297	9.89187	20	2.02186	0.00102972	0.0112333	scc-1cs_coh-1cs	go	up
host cellular component GO:0018995	13.7873	25	1.81326	0.00161912	0.0161912	scc-1cs_coh-1cs	go	up
immune system process GO:0002376	11.1174	21	1.88893	0.00195856	0.018079	scc-1cs_coh-1cs	go	up
peptide receptor activity GO:0001653	9.14779	18	1.96769	0.00223289	0.019139	scc-1cs_coh-1cs	go	up
molecular transducer activity GO:0060089	39.8301	57	1.43108	0.00309455	0.0247564	scc-1cs_coh-1cs	go	up
purine nucleotide metabolic process GO:0006163	6.74048	14	2.077	0.0032387	0.0247564	scc-1cs_coh-1cs	go	up
response to nitrogen compound GO:1901698	5.4274	12	2.211	0.00314229	0.0247564	scc-1cs_coh-1cs	go	up
zinc ion binding GO:0008270	23.7668	36	1.51472	0.00577652	0.0385102	scc-1cs_coh-1cs	go	up
ribose phosphate metabolic process GO:0019693	7.22194	14	1.93854	0.00614231	0.0387936	scc-1cs_coh-1cs	go	up
meiotic cell cycle GO:0051321	7.93998	37	4.65996	1.28829e-15	1.54595e-13	scc-1cs_coh-1cs	go	down
organelle fission GO:0048285	8.15077	34	4.17138	4.61524e-13	2.76914e-11	scc-1cs_coh-1cs	go	down
membrane-enclosed lumen GO:0031974	35.0975	82	2.33635	7.57603e-13	3.03041e-11	scc-1cs_coh-1cs	go	down
reproduction GO:0000003	27.6143	65	2.35386	1.07004e-10	3.21011e-09	scc-1cs_coh-1cs	go	down
chromosome segregation GO:0007059	6.85087	26	3.79514	1.45353e-09	3.48848e-08	scc-1cs_coh-1cs	go	down
ribonucleoprotein granule GO:0035770	3.58353	14	3.90676	2.87038e-06	5.74077e-05	scc-1cs_coh-1cs	go	down
rRNA metabolic process GO:0016072	4.77804	16	3.34865	6.26307e-06	0.000107367	scc-1cs_coh-1cs	go	down
regulation of cellular amide metabolic process GO:0034248	5.51583	15	2.71945	0.000141936	0.00212904	scc-1cs_coh-1cs	go	down
organelle GO:0043226	180.09	225	1.24938	0.00023875	0.00318333	scc-1cs_coh-1cs	go	down
embryo development ending in birth or egg hatching GO:0009792	12.2964	23	1.87046	0.00158821	0.0190585	scc-1cs_coh-1cs	go	down
cellular macromolecule localization GO:0070727	19.0068	32	1.68361	0.00176401	0.0192437	scc-1cs_coh-1cs	go	down
cellular aromatic compound metabolic process GO:0006725	74.9379	98	1.30775	0.00329851	0.0329851	scc-1cs_coh-1cs	go	down
organic cyclic compound metabolic process GO:1901360	76.5189	99	1.2938	0.00429106	0.0396097	scc-1cs_coh-1cs	go	down
cellular developmental process GO:0048869	32.322	47	1.45412	0.00475608	0.0396097	scc-1cs_coh-1cs	go	down
heterocycle metabolic process GO:0046483	74.7974	97	1.29684	0.00434449	0.0396097	scc-1cs_coh-1cs	go	down
negative regulation of metabolic process GO:0009892	21.466	33	1.53731	0.00629949	0.0472462	scc-1cs_coh-1cs	go	down
peptide biosynthetic process GO:0043043	12.2964	21	1.70781	0.00671743	0.0474171	scc-1cs_coh-1cs	go	down
inner labial sensillum WBbt:0005116	22.4579	67	2.98336	6.29047e-16	1.81794e-13	scc-1cs_coh-1cs	tissue	up
ray WBbt:0006941	20.8193	57	2.73784	2.82535e-12	3.01879e-10	scc-1cs_coh-1cs	tissue	up
hook sensillum WBbt:0006930	16.7711	50	2.98132	2.08913e-12	3.01879e-10	scc-1cs_coh-1cs	tissue	up
CEM WBbt:0005246	16.5783	49	2.95566	4.65155e-12	3.36074e-10	scc-1cs_coh-1cs	tissue	up
BAG WBbt:0006825	23.7109	59	2.48831	6.63096e-11	3.83269e-09	scc-1cs_coh-1cs	tissue	up
lateral ganglion WBbt:0005105	115.711	167	1.44325	1.28497e-06	5.10782e-05	scc-1cs_coh-1cs	tissue	up
ASE WBbt:0005663	89.9761	136	1.51151	1.06045e-06	5.10782e-05	scc-1cs_coh-1cs	tissue	up
excretory cell WBbt:0005812	41.8796	74	1.76697	1.18391e-06	5.10782e-05	scc-1cs_coh-1cs	tissue	up
RID WBbt:0003938	8.96387	23	2.56586	1.1994e-05	0.000372823	scc-1cs_coh-1cs	tissue	up
coelomic system WBbt:0005749	43.9037	73	1.66273	1.16104e-05	0.000372823	scc-1cs_coh-1cs	tissue	up
excretory system WBbt:0005736	46.2652	75	1.62109	2.14041e-05	0.000562343	scc-1cs_coh-1cs	tissue	up
excretory secretory system WBbt:0006850	46.3133	75	1.6194	2.21597e-05	0.000562343	scc-1cs_coh-1cs	tissue	up
PHA WBbt:0007807	6.36146	17	2.67234	6.80908e-05	0.00151371	scc-1cs_coh-1cs	tissue	up
ASJ WBbt:0005667	5.97592	16	2.67741	0.000100068	0.00206568	scc-1cs_coh-1cs	tissue	up
osmosensory neuron WBbt:0008433	7.22893	18	2.49	0.000118901	0.00229082	scc-1cs_coh-1cs	tissue	up
nociceptor neuron WBbt:0008434	7.22893	18	2.49	0.000118901	0.00229082	scc-1cs_coh-1cs	tissue	up
PDE WBbt:0006747	2.50603	9	3.59134	0.00016485	0.00272621	scc-1cs_coh-1cs	tissue	up
PQR WBbt:0004096	3.46989	11	3.17013	0.000160365	0.00272621	scc-1cs_coh-1cs	tissue	up
PHB WBbt:0007808	6.36146	16	2.51515	0.000216511	0.00329324	scc-1cs_coh-1cs	tissue	up
striated muscle WBbt:0005779	70.0242	99	1.4138	0.000286465	0.00413942	scc-1cs_coh-1cs	tissue	up
postdeirid sensillum WBbt:0005471	2.6988	9	3.33481	0.00031132	0.00428435	scc-1cs_coh-1cs	tissue	up
ASI WBbt:0005666	11.6145	23	1.98029	0.000682356	0.00896367	scc-1cs_coh-1cs	tissue	up
amphid sensillum WBbt:0005391	185.976	228	1.22596	0.000808588	0.0101601	scc-1cs_coh-1cs	tissue	up
ventral nerve cord WBbt:0005829	68.964	95	1.37753	0.000845565	0.010182	scc-1cs_coh-1cs	tissue	up
ASK WBbt:0005668	7.32532	16	2.18421	0.00111526	0.0128924	scc-1cs_coh-1cs	tissue	up
ADF WBbt:0005660	4.57832	11	2.40263	0.00205901	0.0228867	scc-1cs_coh-1cs	tissue	up
retrovesicular ganglion WBbt:0005656	65.9278	87	1.31962	0.00424225	0.0454078	scc-1cs_coh-1cs	tissue	up
germ line WBbt:0005784	192.911	344	1.78321	1.96394e-25	5.67579e-23	scc-1cs_coh-1cs	tissue	down
reproductive system WBbt:0005747	232.812	368	1.58067	1.94537e-18	2.81106e-16	scc-1cs_coh-1cs	tissue	down
head mesodermal cell WBbt:0004697	88.0596	170	1.93051	3.84441e-16	3.70345e-14	scc-1cs_coh-1cs	tissue	down
Psub1 WBbt:0006874	6.62248	33	4.98303	8.01636e-15	5.79182e-13	scc-1cs_coh-1cs	tissue	down
Z2 WBbt:0004576	1.44087	14	9.71633	7.20497e-12	4.16447e-10	scc-1cs_coh-1cs	tissue	down
Z3 WBbt:0004575	1.44087	14	9.71633	7.20497e-12	4.16447e-10	scc-1cs_coh-1cs	tissue	down
muscular system WBbt:0005737	193.908	277	1.42851	1.56932e-09	6.47907e-08	scc-1cs_coh-1cs	tissue	down
oocyte WBbt:0006797	4.59971	19	4.13069	4.45708e-08	1.61012e-06	scc-1cs_coh-1cs	tissue	down
AB WBbt:0004015	3.29738	14	4.24579	1.16516e-06	3.74145e-05	scc-1cs_coh-1cs	tissue	down
C WBbt:0003810	1.2192	8	6.56168	2.80975e-06	8.12019e-05	scc-1cs_coh-1cs	tissue	down
Psub2 WBbt:0006873	1.30233	8	6.14284	5.01129e-06	0.00013166	scc-1cs_coh-1cs	tissue	down
Z4.a WBbt:0007025	17.1242	37	2.16068	6.05679e-06	0.000145868	scc-1cs_coh-1cs	tissue	down
male distal tip cell WBbt:0006864	17.2074	37	2.15024	6.7579e-06	0.000145868	scc-1cs_coh-1cs	tissue	down
Z1.p WBbt:0007023	17.1519	37	2.15719	6.28267e-06	0.000145868	scc-1cs_coh-1cs	tissue	down
Psub3 WBbt:0006875	1.8288	9	4.92126	1.3493e-05	0.000259966	scc-1cs_coh-1cs	tissue	down
somatic cell WBbt:0008378	1.63484	8	4.89345	3.42807e-05	0.000619194	scc-1cs_coh-1cs	tissue	down
EMS WBbt:0006876	1.96735	8	4.06639	0.000150886	0.00256507	scc-1cs_coh-1cs	tissue	down
reproductive tract WBbt:0005744	51.8437	76	1.46594	0.000490344	0.00787275	scc-1cs_coh-1cs	tissue	down
E WBbt:0004804	0.94211	4	4.24579	0.0023197	0.0352838	scc-1cs_coh-1cs	tissue	down
antihelmintic response variant WBPhenotype:0001852	1.16559	15	12.869	1.76245e-14	4.05363e-12	scc-1cs_coh-1cs	phe	up
larval physiology phenotype WBPhenotype:0001293	20.615	61	2.95901	3.82924e-14	4.40363e-12	scc-1cs_coh-1cs	phe	up
nematode phenotype WBPhenotype:0000886	228.548	320	1.40015	2.30409e-10	1.76647e-08	scc-1cs_coh-1cs	phe	up
chemosensory behavior variant WBPhenotype:0001049	5.0509	22	4.35566	2.08522e-09	1.199e-07	scc-1cs_coh-1cs	phe	up
male mating efficiency reduced WBPhenotype:0000843	1.59983	12	7.50078	6.31438e-09	2.90462e-07	scc-1cs_coh-1cs	phe	up
fat content increased WBPhenotype:0001184	5.91938	23	3.88554	9.45902e-09	3.62596e-07	scc-1cs_coh-1cs	phe	up
forward locomotion increased WBPhenotype:0002346	2.8797	15	5.20887	3.50734e-08	1.06095e-06	scc-1cs_coh-1cs	phe	up
sinusoidal movement variant WBPhenotype:0004018	8.29628	27	3.25447	3.22899e-08	1.06095e-06	scc-1cs_coh-1cs	phe	up
turning variant WBPhenotype:0002311	6.44504	23	3.56863	4.84813e-08	1.23897e-06	scc-1cs_coh-1cs	phe	up
copulation variant WBPhenotype:0000647	4.86807	19	3.90299	1.2656e-07	2.91088e-06	scc-1cs_coh-1cs	phe	up
sexually dimorphic behavior variant WBPhenotype:0000821	4.89092	19	3.88475	1.36628e-07	2.91088e-06	scc-1cs_coh-1cs	phe	up
pausing decreased WBPhenotype:0002309	2.58259	13	5.03371	3.37251e-07	6.42954e-06	scc-1cs_coh-1cs	phe	up
foraging hyperactive WBPhenotype:0000237	3.38251	15	4.43458	3.35454e-07	6.42954e-06	scc-1cs_coh-1cs	phe	up
cadmium hypersensitive WBPhenotype:0001655	2.1712	11	5.06632	1.86732e-06	3.0611e-05	scc-1cs_coh-1cs	phe	up
reversal variant WBPhenotype:0002320	7.33638	22	2.99875	1.86328e-06	3.0611e-05	scc-1cs_coh-1cs	phe	up
forward point velocity increased WBPhenotype:0002322	2.78828	12	4.30373	4.87438e-06	7.00692e-05	scc-1cs_coh-1cs	phe	up
path curvature decreased WBPhenotype:0002337	2.33119	10	4.28966	2.29769e-05	0.000310864	scc-1cs_coh-1cs	phe	up
body posture wavelength increased WBPhenotype:0002296	1.98836	9	4.52633	3.07924e-05	0.000393458	scc-1cs_coh-1cs	phe	up
male nervous system morphology variant WBPhenotype:0001358	2.49117	10	4.01418	4.28014e-05	0.000518123	scc-1cs_coh-1cs	phe	up
head bend angle increased WBPhenotype:0002286	2.10264	9	4.28034	5.00717e-05	0.000575824	scc-1cs_coh-1cs	phe	up
backward point velocity increased WBPhenotype:0002325	3.06254	11	3.59179	6.37146e-05	0.000697827	scc-1cs_coh-1cs	phe	up
body posture amplitude decreased WBPhenotype:0002292	3.06254	11	3.59179	6.37146e-05	0.000697827	scc-1cs_coh-1cs	phe	up
dauer metabolism phenotype WBPhenotype:0001547	14.3528	30	2.09019	6.91017e-05	0.000697827	scc-1cs_coh-1cs	phe	up
coiling frequency decreased WBPhenotype:0002299	1.80553	8	4.43084	8.17112e-05	0.000783065	scc-1cs_coh-1cs	phe	up
behavior phenotype WBPhenotype:0000517	72.1982	103	1.42663	0.000162962	0.00149925	scc-1cs_coh-1cs	phe	up
dauer constitutive WBPhenotype:0000012	2.94827	10	3.39183	0.000196218	0.00173578	scc-1cs_coh-1cs	phe	up
foraging reduced WBPhenotype:0000238	1.87409	7	3.73514	0.000585215	0.00498517	scc-1cs_coh-1cs	phe	up
backing decreased WBPhenotype:0002344	3.01683	9	2.98326	0.000955456	0.00784839	scc-1cs_coh-1cs	phe	up
body posture wavelength decreased WBPhenotype:0002295	3.56534	10	2.80478	0.000984015	0.00784839	scc-1cs_coh-1cs	phe	up
frequency body bend reduced WBPhenotype:0001482	1.16559	5	4.28966	0.00105759	0.00810818	scc-1cs_coh-1cs	phe	up
amplitude of sinusoidal movement increased WBPhenotype:0002328	1.25701	5	3.97769	0.00157581	0.0116915	scc-1cs_coh-1cs	phe	up
fat WBPhenotype:0000542	2.94827	8	2.71346	0.00295978	0.0212734	scc-1cs_coh-1cs	phe	up
backward point velocity decreased WBPhenotype:0002324	1.94266	6	3.08856	0.00337982	0.0235563	scc-1cs_coh-1cs	phe	up
mRNA levels reduced WBPhenotype:0000137	3.06254	8	2.61221	0.00381121	0.0257817	scc-1cs_coh-1cs	phe	up
forward point velocity decreased WBPhenotype:0002321	1.98836	6	3.01755	0.00384778	0.0257817	scc-1cs_coh-1cs	phe	up
sexually dimorphic morphology variant WBPhenotype:0001023	4.91378	11	2.2386	0.00422276	0.0269787	scc-1cs_coh-1cs	phe	up
large WBPhenotype:0000319	4.66237	10	2.14483	0.00770349	0.0478865	scc-1cs_coh-1cs	phe	up
gametogenesis variant WBPhenotype:0000774	62.7795	120	1.91145	7.68982e-12	1.76866e-09	scc-1cs_coh-1cs	phe	down
embryonic cell morphology variant WBPhenotype:0000770	7.97276	31	3.88824	1.78353e-11	1.93424e-09	scc-1cs_coh-1cs	phe	down
meiotic chromosome segregation variant WBPhenotype:0001499	9.35725	34	3.63355	1.68195e-11	1.93424e-09	scc-1cs_coh-1cs	phe	down
multiple nuclei early emb WBPhenotype:0001143	5.20378	24	4.61203	4.91344e-11	2.82523e-09	scc-1cs_coh-1cs	phe	down
nuclear division variant WBPhenotype:0000504	10.3598	35	3.37844	7.69596e-11	3.54014e-09	scc-1cs_coh-1cs	phe	down
cell cycle defective early emb WBPhenotype:0001114	4.58314	21	4.58201	7.06459e-10	2.70809e-08	scc-1cs_coh-1cs	phe	down
embryonic cell physiology variant WBPhenotype:0000763	19.0964	46	2.40883	1.67717e-08	5.51069e-07	scc-1cs_coh-1cs	phe	down
aneuploidy WBPhenotype:0001882	8.59339	27	3.14195	3.89972e-08	1.12117e-06	scc-1cs_coh-1cs	phe	down
absolute cell cycle timing defective early emb WBPhenotype:0001116	2.38705	13	5.44604	5.75276e-08	1.47015e-06	scc-1cs_coh-1cs	phe	down
pronuclear nuclear appearance variant emb WBPhenotype:0001374	7.39987	24	3.2433	9.91228e-08	2.27982e-06	scc-1cs_coh-1cs	phe	down
eggshell formation variant WBPhenotype:0002075	7.2089	22	3.05178	8.94752e-07	1.87084e-05	scc-1cs_coh-1cs	phe	down
cytoplasmic appearance variant WBPhenotype:0001427	6.25408	20	3.19791	1.12194e-06	2.15039e-05	scc-1cs_coh-1cs	phe	down
accumulated germline cell corpses WBPhenotype:0001180	11.6966	29	2.47936	2.56926e-06	4.54561e-05	scc-1cs_coh-1cs	phe	down
spindle defective early emb WBPhenotype:0000759	11.4579	28	2.44374	4.86481e-06	7.99219e-05	scc-1cs_coh-1cs	phe	down
cytokinesis variant WBPhenotype:0002408	14.2746	32	2.24175	8.0606e-06	0.000123596	scc-1cs_coh-1cs	phe	down
microtubule organization biogenesis variant WBPhenotype:0001588	13.272	30	2.26039	1.21369e-05	0.000174468	scc-1cs_coh-1cs	phe	down
one cell arrest early emb WBPhenotype:0000040	2.81672	11	3.90525	1.89666e-05	0.000256606	scc-1cs_coh-1cs	phe	down
embryo osmotic integrity defective early emb WBPhenotype:0000365	6.49279	18	2.77231	2.70088e-05	0.000345112	scc-1cs_coh-1cs	phe	down
mitotic chromosome segregation variant WBPhenotype:0001378	2.95995	11	3.71628	3.20459e-05	0.000387924	scc-1cs_coh-1cs	phe	down
germline nuclear positioning variant WBPhenotype:0001952	12.8423	28	2.18029	4.24239e-05	0.000487874	scc-1cs_coh-1cs	phe	down
spindle position defective early emb WBPhenotype:0000762	3.05543	11	3.60015	4.45964e-05	0.000488437	scc-1cs_coh-1cs	phe	down
germ cell partition morphology variant WBPhenotype:0001977	4.10573	13	3.1663	5.53686e-05	0.000578854	scc-1cs_coh-1cs	phe	down
nuclear morphology variation early emb WBPhenotype:0001026	2.91221	10	3.43382	0.000132643	0.00132444	scc-1cs_coh-1cs	phe	down
antibody staining reduced WBPhenotype:0000425	4.43992	13	2.92798	0.000132444	0.00132444	scc-1cs_coh-1cs	phe	down
cell membrane organization biogenesis variant WBPhenotype:0001982	15.85	31	1.95583	0.000150731	0.00138673	scc-1cs_coh-1cs	phe	down
pattern protein expression variant WBPhenotype:0001408	15.3726	30	1.95152	0.000193191	0.00170899	scc-1cs_coh-1cs	phe	down
oocyte septum formation variant WBPhenotype:0001810	8.11598	19	2.34106	0.000193961	0.00170899	scc-1cs_coh-1cs	phe	down
progeny variant WBPhenotype:0000069	38.8612	61	1.56969	0.00024694	0.00202843	scc-1cs_coh-1cs	phe	down
germ cell compartment multinucleate WBPhenotype:0001972	8.54565	19	2.22335	0.00038475	0.00305147	scc-1cs_coh-1cs	phe	down
multiple nuclei oocyte WBPhenotype:0001955	3.29413	10	3.0357	0.000407771	0.00312624	scc-1cs_coh-1cs	phe	down
meiosis defective early emb WBPhenotype:0001041	3.96251	11	2.77602	0.00056946	0.00422502	scc-1cs_coh-1cs	phe	down
germ cell compartment expansion variant WBPhenotype:0001980	21.0061	36	1.71379	0.000711186	0.00511165	scc-1cs_coh-1cs	phe	down
antibody subcellular localization variant WBPhenotype:0001403	3.19865	9	2.81369	0.00124757	0.0082594	scc-1cs_coh-1cs	phe	down
gonad development variant WBPhenotype:0000691	24.6821	40	1.62061	0.00119428	0.0082594	scc-1cs_coh-1cs	phe	down
sister chromatid segregation defective early emb WBPhenotype:0000772	4.2967	11	2.56011	0.00118504	0.0082594	scc-1cs_coh-1cs	phe	down
ectopic cleavage furrow early emb WBPhenotype:0002501	2.6735	8	2.99233	0.00126374	0.0082594	scc-1cs_coh-1cs	phe	down
cell death variant WBPhenotype:0000729	38.527	57	1.47948	0.00150469	0.00935351	scc-1cs_coh-1cs	phe	down
oocytes small WBPhenotype:0001945	6.25408	14	2.23854	0.00152731	0.00935351	scc-1cs_coh-1cs	phe	down
hermaphrodite sexual development variant WBPhenotype:0001022	3.34188	9	2.6931	0.00175362	0.0102636	scc-1cs_coh-1cs	phe	down
hermaphrodite fertility reduced WBPhenotype:0001259	51.1784	72	1.40684	0.00174036	0.0102636	scc-1cs_coh-1cs	phe	down
chromosome condensation variant WBPhenotype:0001361	10.4076	20	1.92168	0.00190419	0.0106821	scc-1cs_coh-1cs	phe	down
oocyte number decreased WBPhenotype:0001944	17.2345	29	1.68267	0.00254553	0.0139398	scc-1cs_coh-1cs	phe	down
masculinization of germline WBPhenotype:0000683	2.43479	7	2.87499	0.00271926	0.0145449	scc-1cs_coh-1cs	phe	down
spindle orientation variant WBPhenotype:0001681	4.77411	11	2.3041	0.00293713	0.0153532	scc-1cs_coh-1cs	phe	down
sterile F1 WBPhenotype:0001036	3.29413	8	2.42856	0.00543616	0.0277848	scc-1cs_coh-1cs	phe	down
sexually dimorphic physiology variant WBPhenotype:0000889	36.3787	51	1.40192	0.00694619	0.034731	scc-1cs_coh-1cs	phe	down
germ cell compartment small WBPhenotype:0001974	2.86446	7	2.44374	0.00749087	0.0366575	scc-1cs_coh-1cs	phe	down
transgene induced cosuppression variant WBPhenotype:0000744	3.4851	8	2.29549	0.00786237	0.0376739	scc-1cs_coh-1cs	phe	down
ectopic expression transgene WBPhenotype:0001276	6.82697	13	1.90421	0.00873061	0.0409804	scc-1cs_coh-1cs	phe	down
large cytoplasmic granules early emb WBPhenotype:0001082	2.43479	6	2.46427	0.0103101	0.0474263	scc-1cs_coh-1cs	phe	down
